# Downstream effects of the “Less, but More” Fgf signaling in *Oikopleura dioica*: Fgf receptor expansion and RTK pathway simplification

**DOI:** 10.64898/2025.12.09.693154

**Authors:** Gaspar Sánchez-Serna, Paula Bujosa, Alfonso Ferrández-Roldán, Marc Fabregá-Torrus, Ana Alonso-Bartolomé, Laura Reyner-Laplana, Nuria P. Torres-Águila, Cristian Cañestro

**Author notes:** corresponding author: Cristian Cañestro < >. Gaspar Sánchez-Serna < >, Paula Bujosa < >, Alfonso Ferrández-Roldán < >, Ana Alonso Bartolomé < >, Laura Reyner Laplana < >, Marc Fabrega-Torrus < >, Nuria P. Torres-Águila < >.

## Abstract

Fibroblast growth factor (FGF) signaling is central to chordate development and has been extensively remodeled in tunicates. Recent findings show that appendicularians have massively lost all ancestral chordate Fgf subfamilies except two, the Fgf9/16/20 and Fgf11/12/13/14 subfamilies, which in contrast have undergone a burst of lineage-specific duplications and diversification into novel paralogs, in an evolutionary scenario that we have named “Less, but More”. Here, we investigate the downstream effects of the Fgf losses and duplications ion Fgf receptors (FgfRs) and intracellular RTK components in the appendicularian *Oikopleura dioica*. We show that the single ancestral FgfR gene has expanded into three paralogs (FgfRa–c), which are conserved across cryptic *O. dioica* species, yet highly divergent from other chordates. Despite strong sequence divergence, structural modeling indicates preservation of canonical FgfR architecture. Expression analyses reveal distinct spatiotemporal patterns: *FgfRa* and *FgfRb* are maternally supplied and enriched in mesodermal derivatives, whereas FgfRc is restricted to neural and epithelial tissues. Genome surveys of downstream RTK pathways show conservation of core RAS/MAPK, PLCγ/PKC, and PI3K/AKT cascades, but with losses of classical Ras genes and several adaptors, suggesting a lineage-specific simplification of transduction complexes. Transduction gene expression shifts from broad maternal ubiquity to tissue-specific domains, particularly in brain, notochord, muscle, and gonadal primordia throughout embryonic and larval development. Appendicularians appear as the only non-vertebrate chordate lineage that recapitulate the vertebrate-like FgfR expansion following Fgf ligands diversification. Downstream components, however, evolved more conservatively, tending toward simplification, reinforcing the view that appendicularians generate signaling innovation despite extensive gene loss.
