## Supplementary for "Downstream effects of the “Less, but More” Fgf signaling in *Oikopleura dioica*: Fgf receptor expansion and RTK pathway simplification": SuppTable1_Clones&Riboprobes.xlsx

### Sheet: Hoja1
Gene	Forward primer	Reverse primer	Length	Template	Genome used for design
FgfRa	5'GCTCGCTTTCTGCCATCTTC	5'GAACCCACTGGCAATGAATTTTC	581 bp	cDNA BAR	NOR
FgfRb	5'GGTGATCTGCTCAAGTTTCTGC	5'GTTATCTCGTGACCATGAACATCAA	617 bp	cDNA BAR	NOR
FgfRc	5'GTTGACATAATTGATGAGGGTTTCT	5'GAGTTCAAGTGTGGTAGAATCTC	674 bp	cDNA BAR	NOR
Erk1/2	5'GAAGGAGCCTACGGCATAG	5'GCTAGAATACATCCGACAGAC	563 bp	cDNA BAR	NOR
Mek1/2	5'GGGAAGCTCCACGAGTCTAT	5'GTCGGCGAGAATGTCGATGA	423 bp	cDNA BAR	BAR
PLCƴ	5'GACGACAATGACGAGCACGA	5'GCCCATCTCTGTCACTTCTGA	709 bp	cDNA BAR	BAR
PI3KCA	5'CTATACTGGCACCTCCGGC	5'TGACATGCCGTCGAGAAACTC	784 bp	cDNA BAR	BAR
PDK	5'ATGACCAGGCTAGTAGCTGG	5'GAGCGTTTTGCCCTCTTCG	786 bp	cDNA BAR	BAR
AKT	5'ACACGAAACGACGGCTTG	5'GTCTGTCAAGGGCGTTGAAATC	747 bp	cDNA BAR	BAR
Sprouty	5'GAGAAGAAGTCTACCCGACTG	5'CACTTGCAGTTGTGTGGACAC	681 bp	gDNA BAR	BAR
