## Supplementary for "Downstream effects of the “Less, but More” Fgf signaling in *Oikopleura dioica*: Fgf receptor expansion and RTK pathway simplification": SuppTable2_FgfRIdentityAndSimilarity.xlsx

### Sheet: Odioica_BAR
	Intracellular TK domain
		Hsa_FGFR1	Hsa_FGFR2	Hsa_FGFR3	Hsa_FGFR4	Identity		OdiBAR_FGFRa	OdiBAR_FGFRb	OdiBAR_FGFRc
	Hsa_FGFR1	1	84.1%	78.3%	67.5%						Identity
	Hsa_FGFR2	92.8%	1	82.4%	72.1%		OdiBAR_FGFRa	1	35.0%	32.6%
	Hsa_FGFR3	88.7%	90.9%	1	74.9%		OdiBAR_FGFRb	50.7%	1	31.9%
	Hsa_FGFR4	78.7%	83.6%	83.1%	1		OdiBAR_FGFRc	50.2%	49.6%	1
		Similarity						Similarity
	Extracellular Portion
		Hsa_FGFR1	Hsa_FGFR2	Hsa_FGFR3	Hsa_FGFR4	Identity		OdiBAR_FGFRa	OdiBAR_FGFRb	OdiBAR_FGFRc
	Hsa_FGFR1	1	62.6%	50.7%	45.2%						Identity
	Hsa_FGFR2	75.1%	1	54.3%	46.7%		OdiBAR_FGFRa	1	14.5%	13.1%
	Hsa_FGFR3	65.1%	65.7%	1	51.0%		OdiBAR_FGFRb	24.4%	1	19.3%
	Hsa_FGFR4	61.9%	62.4%	61.4%	1		OdiBAR_FGFRc	26.3%	34.0%	1
		Similarity						Similarity
