## Supplementary for "Downstream effects of the “Less, but More” Fgf signaling in *Oikopleura dioica*: Fgf receptor expansion and RTK pathway simplification": SuppTable3_InterspeciesFgfRIdentityAndSimilarity.xlsx

### Sheet: Hoja1
				Extracellular portion of the FgfRs - Various chordate FgfR								Intracellular TK domain - O. dioica cryptic species (BAR - OSA/OKI)
					Cro__FGFR			Bfl__FGFR					Odi_FGFRa_BAR			Odi_FGFRb_BAR			Odi_FGFRc_BAR
					Identity	Similarity		Identity	Similarity				Identity	Similarity		Identity	Similarity		Identity	Similarity
				Odi_FGFRa	16.7%	29.0%	Odi_FGFRa	16.8%	28.8%			Odi_FGFRa_OSA	98.6%	99.7%	Odi_FGFRb_OSA	99.0%	99.3%	Odi_FGFRc_OSA	90.7%	96.3%
				Odi_FGFRb	14.2%	27.2%	Odi_FGFRb	13.6%	22.0%			Odi_FGFRa_OKI	94.3%	98.0%	Odi_FGFRb_OKI	96.1%	99.3%	Odi_FGFRc_OKI	78.4%	90.3%
				Odi_FGFRc	12.4%	23.7%	Odi_FGFRc	9.6%	17.3%			Extracellular portion - O. dioica cryptic species (BAR - OSA/OKI)
				Hsa_FGFR1	33.1%	46.3%	Hsa_FGFR1	38.4%	54.2%				Odi_FGFRa_BAR			Odi_FGFRb_BAR			Odi_FGFRc_BAR
				Hsa_FGFR2	15.0%	20.2%	Hsa_FGFR2	39.0%	54.3%				Identity	Similarity		Identity	Similarity		Identity	Similarity
				Hsa_FGFR3	30.4%	39.7%	Hsa_FGFR3	38.9%	50.3%			Odi_FGFRa_OSA	90.2%	94.4%	Odi_FGFRb_OSA	87.3%	95.0%	Odi_FGFRc_OSA	79.8%	89.5%
				Hsa_FGFR4	31.1%	39.8%	Hsa_FGFR4	39.6%	52.9%			Odi_FGFRa_OKI	67.6%	83.0%	Odi_FGFRb_OKI	63.1%	79.0%	Odi_FGFRc_OKI	66.4%	81.5%
				Extracellular portion of the FgfRs - Vertebrate FgfR
					Hsa_FGFR1			Hsa_FGFR2
					Identity	Similarity		Identity	Similarity
				Mmu_FGFR1	97.9%	98.7%	Mmu_FGFR2	91.2%	93.4%
				Gga_FGFR1	81.6%	89.7%	Gga_FGFR2	76.4%	83.8%
				Loc_FGFR1	56.5%	72.8%	Loc_FGFR2	63.4%	73.6%
					Hsa_FGFR3			Hsa_FGFR4
					Identity	Similarity		Identity	Similarity
				Mmu_FGFR3	90.1%	92.5%	Mmu_FGFR4	88.1%	91.3%
				Gga_FGFR3	59.3%	69.8%	Gga_FGFR4	65.4%	75.2%
				Loc_FGFR3	54.1%	66.9%	Loc_FGFR4	32.2%	38.8%
