## Supplementary for "Downstream effects of the “Less, but More” Fgf signaling in *Oikopleura dioica*: Fgf receptor expansion and RTK pathway simplification": SuppTable4_FGFRsGeneExpressionMatrix.xlsx

### Sheet: Hoja1
		Gene	Annotation ID	Developmental time
				Oocyte	2-8 cells	1HPF	Tailbud	Hatched	Early tadpole	Tailshift	Day 1	Day 2	Day 3	Day 4	Day 5	Trunk	Testis	Ovary	Day 2 dense	Day 3 dense	Day 4 dense
		FGFRa	GSOIDG00008404001	5692	5560	5572	1895	1031	2088	2452	1271	1495	1630	765	1014	0	0	2618	1524	1224	1913
		FGFRb	GSOIDG00009004001	1821	1828	2347	1487	468	0	680	353	310	462	0	0	0	0	1196	0	0	0
		FGFRc	GSOIDG00010261001	0	0	0	0	0	0	0	0	0	0	0	0	0	0	0	0	0	0
