## Supplementary for "Downstream effects of the “Less, but More” Fgf signaling in *Oikopleura dioica*: Fgf receptor expansion and RTK pathway simplification": SuppTable5_GenesTransductionPathways.xlsx

### Sheet: Hoja1
				Protein	Homo sapiens	Ciona robusta	Oikopleura dioica Bar2_p4
				MEK1/2	NP_002746.1 NP_109587.1	KH.L147.22	Chr1:8350574..8352253
				ERK	NP_620407.1 NP_002737.2	KH.L153.20	Chr2:11200708..11202156
				KSR	NP_055053.1 NP_775869.3	KH.L8.14	XSR:11422609..11425606
				RAF	NP_004324.2	KH.L18.20	PAR:6700456..6702922
				H-Ras/K-Ras/N-Ras	NP_005334.1 NP_203524.1 NP_002515.1	-	-
				M-Ras	NP_001078518.1	KH.L172.2	-
				R-Ras2	NP_036382.2	KH.C2.451	-
				Rap	NP_056461.1 NP_002877.2	KH.C5.109 KH.L34.27	PAR:7509105..7509833 PAR:9345190..9346366 PAR:11017881..11018568
				Ral-A	NP_005393.2	KH.S1011.2	Chr1:4625667..4626462
				Rheb	NP_005605.1 NP_653194.1	KH.C7.785	XSR:9376352..9377513
				SOS	NP_005624.2 NP_008870.2	KH.L13.16	PAR:5887094..5891476
				GRB2	NP_002077.1	KH.C8.67	Chr2:11402227..11404073
				FRS2	NP_006645.3 NP_006644.1	KH.C14.464	-
				AKT	NP_005154.2 NP_001617.1 NP_005456.1	KH.C4.30 KH.C4.709	PAR:13181373..13184938
				PDK	NP_002604.1	KH.C7.462 KH.C10.71	PAR:7667935..7669757
				PK3CA	NP_006209.2	KH.L60.15	XSR:773873..776523
				GAB1	NP_997006.1	-	-
				PKC	NP_002728.1	KH.C3.45	XSR:5195954..5198247
				PLCƴ	NP_002651.2	KH.C3.493	XSR:9027039..9031200
